# Plasma proteomic biomarkers identify non-responders and reveal biological insights about the tumor microenvironment in melanoma patients after PD1 blockade

**DOI:** 10.1101/2022.02.02.478819

**Authors:** Arnav Mehta, Marijana Rucevic, Emmett Sprecher, Milan Parikh, Jiajia Chen, Dennie T. Frederick, Elliot Woods, Lynn Bi, David Lieb, Lina Hultin-Rosenberg, Jamey Guess, Ryan J. Park, Alexis Schneider, William Michaud, Benchun Miao, Gyulnara Kasumova, Michelle S. Kim, Xue Bai, Russell W. Jenkins, Samuel J. Klempner, Anna L. K. Gonye, Keren Yizhak, Moshe Sade-Feldman, David Liu, Ryan J. Sullivan, Keith T. Flaherty, Nir Hacohen, Genevieve M. Boland

## Abstract

Most patients treated with immune checkpoint blockade (ICB) do not have durable treatment responses. Therefore, there is a critical need to identify early non-invasive biomarkers of response. We performed plasma proteomic analysis (>700 proteins) at three timepoints on 174 metastatic melanoma patients treated with ICB. We leverage independent training and testing cohorts to build a predictor of immunotherapy response that outperforms several tissue-based approaches. We found 217 differentially expressed proteins between ICB responders (R) and non-responders (NR), including a co-regulated module of proteins enriched in certain NR patients. By analyzing single-cell RNA-sequencing data of tumor biopsies from 32 patients, we dissected the relative contribution of cells in the tumor to proteins in circulation. The majority of proteins in the co-regulated NR module derived from tumor and myeloid cells. Amongst myeloid cells, we identified a subset of tumor-associated macrophages (TAMs) with a suppressive phenotype that expressed high levels of the co-regulated NR module, thus suggesting they are key drivers of non-response signatures. Together, our data demonstrates the utility of plasma proteomics in biomarker discovery and in understanding the biology of host response to tumors.
