## Supplemental Table 4 for "Plasma proteomic biomarkers identify non-responders and reveal biological insights about the tumor microenvironment in melanoma patients after PD1 blockade"

### Sheet: Sheet1
Plasma proteins in the non-response module
ABL1
ADGRG1
AREG
BCAN
Beta-NGF
BRK1
CCL20
CD300E
CDH3
CKAP4
CLEC4D
CLM-1
CSCL13
CSTB
DCTPP1
DFFA
DRAXIN
EDA2R
EGLN1
EN-RAGE
EPHA2
FABP4
FGF-21
FGF-23
GDF-15
GFR-alpha-1
HGB
IGF1R
IL-18BP
IL-18R1
IL10
IL6
IL8
KLK4
LIF
LTBP2
LTBR
MATN3
MIA
MK
MUC-16
N2DL-2
NAMPT
NRP2
NT-proBNP
OPG
OPN
OSM
PGF
PRTN3
S100A11
SCARB2
SCARF2
SIGLEC1
ST2
STC1
TFPI-2
TIMP1
TNC
TNF-alpha
TNF-R1
TNF-R2
TNFRSF14
TNFRSF19
TNFRSF6B
TNFSF14
U-PAR
VEGFA
VIM
VWA1
vWF
WISP-1
